# Apoptosis in the fetal testis eliminates developmentally defective germ cell clones

**DOI:** 10.1101/601013

**Authors:** Daniel H. Nguyen, Diana J. Laird

## Abstract

Many germ cells (GCs) are eliminated during development, long before differentiating to egg or sperm, but it is not clear why. Here, we examined how GC composition in the mouse fetal testis is altered by scheduled apoptosis during sex differentiation. Multicolored-lineage tracing revealed that apoptosis affects clonally-related GCs, suggesting that this fate decision occurs autonomously based on shared intrinsic properties. We identified extensive transcriptional heterogeneity among fetal GCs including an apoptosis-susceptible subpopulation delineated by high *Trp53* and deviant differentiation. Alternatively, the GC subpopulation most likely to survive was advanced in differentiation. These results indicate that GC developmental fate is based upon discrete and cell-heritable fitnesses and imply that a dichotomy between sex-differentiation and apoptosis coordinates the removal of developmentally incompetent cells to improve gamete quality. Evidence that GC subpopulations are in different epigenetic states suggests that errors in epigenetic reprogramming form the basis of aberrant differentiation and apoptotic selection.

**One sentence summary:** Germ cells undergo autonomous selection in the fetal testis to promote male differentiation
