## Supplementary material for "Apoptosis in the fetal testis eliminates developmentally defective germ cell clones": Table S1

### Sheet: gc.allmarkers
	myAUC	avg_diff	power	avg_logFC	pct.1	pct.2	p_val_adj	cluster	gene
Dnajc8	0.296	-0.262004	0.408	-0.262004	0.975	0.992	NA	1	Dnajc8
Siva1	0.3	-0.26213	0.4	-0.26213	0.992	0.993	NA	1	Siva1
Calm1	0.295	-0.276197	0.41	-0.276197	0.997	0.998	NA	1	Calm1
Tubb5	0.25	-0.286377	0.5	-0.286377	1	1	NA	1	Tubb5
H2afz	0.257	-0.287948	0.486	-0.287948	1	1	NA	1	H2afz
Anp32b	0.231	-0.288404	0.538	-0.288404	1	1	NA	1	Anp32b
Cycs	0.271	-0.292421	0.458	-0.292421	0.963	0.992	NA	1	Cycs
Anp32e	0.293	-0.293395	0.414	-0.293395	0.919	0.96	NA	1	Anp32e
Zfp706	0.291	-0.294758	0.418	-0.294758	0.878	0.96	NA	1	Zfp706
Spc24	0.299	-0.298107	0.402	-0.298107	0.613	0.846	NA	1	Spc24
Srsf3	0.263	-0.29867	0.474	-0.29867	0.988	0.999	NA	1	Srsf3
Syce2	0.294	-0.302826	0.412	-0.302826	0.921	0.977	NA	1	Syce2
Cdca8	0.277	-0.304244	0.446	-0.304244	0.963	0.979	NA	1	Cdca8
Dctpp1	0.231	-0.308864	0.538	-0.308864	0.998	0.998	NA	1	Dctpp1
Ssrp1	0.268	-0.311973	0.464	-0.311973	0.965	0.991	NA	1	Ssrp1
Lig1	0.291	-0.312208	0.418	-0.312208	0.917	0.969	NA	1	Lig1
Kpna2	0.3	-0.31331	0.4	-0.31331	0.356	0.673	NA	1	Kpna2
Hnrnpd	0.286	-0.314568	0.428	-0.314568	0.843	0.942	NA	1	Hnrnpd
Nop58	0.265	-0.322638	0.47	-0.322638	0.959	0.985	NA	1	Nop58
Ranbp1	0.225	-0.324447	0.55	-0.324447	0.998	0.999	NA	1	Ranbp1
Prim1	0.273	-0.329333	0.454	-0.329333	0.466	0.787	NA	1	Prim1
Plk1	0.293	-0.332529	0.414	-0.332529	0.11	0.498	NA	1	Plk1
Eif1	0.216	-0.332739	0.568	-0.332739	0.998	0.999	NA	1	Eif1
Tyms	0.293	-0.334431	0.414	-0.334431	0.591	0.808	NA	1	Tyms
Snrpd1	0.217	-0.34136	0.566	-0.34136	0.992	0.998	NA	1	Snrpd1
Cfl1	0.247	-0.344499	0.506	-0.344499	0.993	0.995	NA	1	Cfl1
Esco2	0.274	-0.352732	0.452	-0.352732	0.782	0.92	NA	1	Esco2
Pa2g4	0.251	-0.358601	0.498	-0.358601	0.988	0.988	NA	1	Pa2g4
Stmn1	0.236	-0.367966	0.528	-0.367966	0.998	0.999	NA	1	Stmn1
Nucks1	0.274	-0.369414	0.452	-0.369414	0.723	0.894	NA	1	Nucks1
Nsmce4a	0.281	-0.373531	0.438	-0.373531	0.796	0.916	NA	1	Nsmce4a
Mis18bp1	0.29	-0.375298	0.42	-0.375298	0.736	0.876	NA	1	Mis18bp1
Dnajc9	0.273	-0.375426	0.454	-0.375426	0.596	0.833	NA	1	Dnajc9
Ybx1	0.202	-0.386821	0.596	-0.386821	0.997	1	NA	1	Ybx1
Srsf7	0.221	-0.39415	0.558	-0.39415	0.944	0.989	NA	1	Srsf7
Smc2	0.254	-0.396303	0.492	-0.396303	0.959	0.978	NA	1	Smc2
Spc25	0.249	-0.398831	0.502	-0.398831	0.708	0.908	NA	1	Spc25
Aurka	0.273	-0.401893	0.454	-0.401893	0.26	0.634	NA	1	Aurka
Dut	0.243	-0.410715	0.514	-0.410715	0.986	0.993	NA	1	Dut
Usp1	0.242	-0.413534	0.516	-0.413534	0.725	0.92	NA	1	Usp1
Bub3	0.245	-0.424215	0.51	-0.424215	0.78	0.941	NA	1	Bub3
Ezh2	0.252	-0.425035	0.496	-0.425035	0.676	0.881	NA	1	Ezh2
Fbxo5	0.265	-0.428819	0.47	-0.428819	0.11	0.554	NA	1	Fbxo5
Txn1	0.263	-0.436538	0.474	-0.436538	0.883	0.948	NA	1	Txn1
Cenpf	0.222	-0.438524	0.556	-0.438524	0.995	0.998	NA	1	Cenpf
U2af1	0.191	-0.440305	0.618	-0.440305	0.992	0.998	NA	1	U2af1
Tipin	0.241	-0.441064	0.518	-0.441064	0.758	0.917	NA	1	Tipin
Birc5	0.238	-0.441547	0.524	-0.441547	0.748	0.918	NA	1	Birc5
Nusap1	0.231	-0.462118	0.538	-0.462118	0.262	0.7	NA	1	Nusap1
Hmmr	0.233	-0.47246	0.534	-0.47246	0.399	0.774	NA	1	Hmmr
Nasp	0.22	-0.48414	0.56	-0.48414	0.954	0.982	NA	1	Nasp
Ccna2	0.198	-0.486557	0.604	-0.486557	0.524	0.878	NA	1	Ccna2
Cks2	0.237	-0.489436	0.526	-0.489436	0.99	0.996	NA	1	Cks2
Tuba1b	0.208	-0.49045	0.584	-0.49045	0.985	0.988	NA	1	Tuba1b
Cenpa	0.247	-0.492927	0.506	-0.492927	0.823	0.943	NA	1	Cenpa
Tpx2	0.207	-0.527574	0.586	-0.527574	0.341	0.776	NA	1	Tpx2
Incenp	0.198	-0.55243	0.604	-0.55243	0.488	0.848	NA	1	Incenp
Ube2s	0.19	-0.562781	0.62	-0.562781	0.998	0.999	NA	1	Ube2s
Dek	0.189	-0.575128	0.622	-0.575128	0.909	0.967	NA	1	Dek
Mki67	0.18	-0.580694	0.64	-0.580694	0.314	0.796	NA	1	Mki67
Slbp	0.219	-0.591909	0.562	-0.591909	0.86	0.957	NA	1	Slbp
Arl6ip1	0.248	-0.605564	0.504	-0.605564	0.97	0.982	NA	1	Arl6ip1
Hn1	0.198	-0.630979	0.604	-0.630979	0.814	0.952	NA	1	Hn1
Ube2c	0.19	-0.755451	0.62	-0.755451	0.968	0.985	NA	1	Ube2c
Gmnn	0.165	-0.761046	0.67	-0.761046	0.573	0.893	NA	1	Gmnn
Tuba3a	0.139	-0.797561	0.722	-0.797561	0.345	0.853	NA	1	Tuba3a
Hmgb2	0.126	-0.812326	0.748	-0.812326	0.983	0.985	NA	1	Hmgb2
Tubb4b	0.148	-0.81899	0.704	-0.81899	0.944	0.991	NA	1	Tubb4b
Ccnb1	0.167	-0.846982	0.666	-0.846982	0.688	0.926	NA	1	Ccnb1
Cdc20	0.191	-0.860173	0.618	-0.860173	0.544	0.853	NA	1	Cdc20
Top2a	0.15	-0.989444	0.7	-0.989444	0.792	0.959	NA	1	Top2a
Cdc20.1	0.754	0.505456	0.508	0.505456	0.965	0.73	NA	2	Cdc20
Hspa5	0.785	0.431771	0.57	0.431771	1	0.979	NA	2	Hspa5
Ccnb1.1	0.742	0.423363	0.484	0.423363	0.995	0.836	NA	2	Ccnb1
Arl6ip1.1	0.76	0.409062	0.52	0.409062	1	0.973	NA	2	Arl6ip1
Ube2c.1	0.746	0.405926	0.492	0.405926	1	0.976	NA	2	Ube2c
Cks2.1	0.745	0.347472	0.49	0.347472	1	0.994	NA	2	Cks2
Calr	0.733	0.322281	0.466	0.322281	1	0.995	NA	2	Calr
Ube2s.1	0.728	0.298965	0.456	0.298965	1	0.999	NA	2	Ube2s
Dynll1	0.84	0.284229	0.68	0.284229	1	1	NA	2	Dynll1
Pttg1	0.704	0.281977	0.408	0.281977	0.993	0.912	NA	2	Pttg1
Ccnb2	0.708	0.278513	0.416	0.278513	0.988	0.949	NA	2	Ccnb2
Malat1	0.203	-0.551829	0.594	-0.551829	0.998	1	NA	2	Malat1
Smc4	0.172	-0.735028	0.656	-0.735028	0.834	0.959	NA	2	Smc4
Top2a.1	0.858	0.724126	0.716	0.724126	0.988	0.908	NA	3	Top2a
Hn1.1	0.907	0.721313	0.814	0.721313	0.991	0.907	NA	3	Hn1
Ube2c.2	0.886	0.715789	0.772	0.715789	0.995	0.978	NA	3	Ube2c
Cdc20.2	0.848	0.679706	0.696	0.679706	0.986	0.742	NA	3	Cdc20
Smc4.1	0.863	0.679518	0.726	0.679518	0.988	0.92	NA	3	Smc4
Ccnb1.2	0.85	0.677415	0.7	0.677415	0.988	0.848	NA	3	Ccnb1
Arl6ip1.2	0.85	0.66503	0.7	0.66503	0.998	0.975	NA	3	Arl6ip1
Tubb4b.1	0.849	0.609957	0.698	0.609957	0.991	0.978	NA	3	Tubb4b
Lefty1	0.713	0.546036	0.426	0.546036	0.871	0.655	NA	3	Lefty1
Cdk1	0.818	0.545794	0.636	0.545794	0.93	0.656	NA	3	Cdk1
Ube2s.2	0.874	0.545712	0.748	0.545712	1	0.999	NA	3	Ube2s
Plk1.1	0.856	0.544271	0.712	0.544271	0.892	0.314	NA	3	Plk1
Cenpa.1	0.835	0.525124	0.67	0.525124	0.991	0.901	NA	3	Cenpa
Aurka.1	0.834	0.517544	0.668	0.517544	0.925	0.474	NA	3	Aurka
Nusap1.1	0.833	0.514925	0.666	0.514925	0.934	0.533	NA	3	Nusap1
Kpna2.1	0.83	0.503626	0.66	0.503626	0.911	0.539	NA	3	Kpna2
Cenpe	0.831	0.50126	0.662	0.50126	0.979	0.781	NA	3	Cenpe
Tpx2.1	0.827	0.499367	0.654	0.499367	0.97	0.618	NA	3	Tpx2
Hmgb2.1	0.851	0.494937	0.702	0.494937	1	0.981	NA	3	Hmgb2
Hmmr.1	0.816	0.493695	0.632	0.493695	0.948	0.636	NA	3	Hmmr
Mis18bp1.1	0.834	0.488652	0.668	0.488652	0.984	0.816	NA	3	Mis18bp1
Prc1	0.816	0.478766	0.632	0.478766	0.967	0.703	NA	3	Prc1
Incenp.1	0.813	0.476581	0.626	0.476581	0.977	0.724	NA	3	Incenp
Cks2.2	0.831	0.47608	0.662	0.47608	1	0.994	NA	3	Cks2
Cenpf.1	0.845	0.473143	0.69	0.473143	1	0.997	NA	3	Cenpf
Bub3.1	0.815	0.461425	0.63	0.461425	0.977	0.89	NA	3	Bub3
Mki67.1	0.773	0.419911	0.546	0.419911	0.963	0.631	NA	3	Mki67
Birc5.1	0.795	0.413938	0.59	0.413938	0.984	0.858	NA	3	Birc5
Tuba3a.1	0.755	0.398366	0.51	0.398366	0.979	0.689	NA	3	Tuba3a
Nucks1.1	0.789	0.397021	0.578	0.397021	0.974	0.831	NA	3	Nucks1
Ccnf	0.801	0.374813	0.602	0.374813	0.876	0.422	NA	3	Ccnf
Kif23	0.795	0.363722	0.59	0.363722	0.82	0.301	NA	3	Kif23
Malat1.1	0.759	0.351675	0.518	0.351675	1	0.999	NA	3	Malat1
Blnk	0.741	0.334432	0.482	0.334432	0.899	0.606	NA	3	Blnk
Spc25.1	0.749	0.327215	0.498	0.327215	0.977	0.839	NA	3	Spc25
Cdca2	0.741	0.325317	0.482	0.325317	0.927	0.674	NA	3	Cdca2
Fzr1	0.755	0.324731	0.51	0.324731	0.843	0.5	NA	3	Fzr1
Smc1b	0.724	0.311139	0.448	0.311139	0.988	0.96	NA	3	Smc1b
Tuba1c	0.739	0.308077	0.478	0.308077	0.787	0.37	NA	3	Tuba1c
Trim59	0.746	0.300036	0.492	0.300036	0.796	0.371	NA	3	Trim59
Pttg1.1	0.708	0.291724	0.416	0.291724	0.986	0.919	NA	3	Pttg1
Knstrn	0.731	0.289295	0.462	0.289295	0.815	0.483	NA	3	Knstrn
Ccna2.1	0.72	0.285125	0.44	0.285125	0.967	0.763	NA	3	Ccna2
Eif1.1	0.773	0.272018	0.546	0.272018	1	0.999	NA	3	Eif1
Kif11	0.733	0.271673	0.466	0.271673	0.852	0.446	NA	3	Kif11
Aspm	0.737	0.267826	0.474	0.267826	0.787	0.355	NA	3	Aspm
Cfl1.1	0.727	0.267275	0.454	0.267275	0.995	0.994	NA	3	Cfl1
Aurkb	0.727	0.264981	0.454	0.264981	0.756	0.344	NA	3	Aurkb
Kif20b	0.704	0.264237	0.408	0.264237	0.953	0.776	NA	3	Kif20b
Kif2c	0.714	0.26327	0.428	0.26327	0.867	0.568	NA	3	Kif2c
Hmgn2	0.707	0.25515	0.414	0.25515	0.995	0.981	NA	3	Hmgn2
Cdca8.1	0.714	0.252342	0.428	0.252342	0.981	0.975	NA	3	Cdca8
Hist1h2ap	0.945	1.19816	0.89	1.19816	0.987	0.414	NA	4	Hist1h2ap
Hist1h1b	0.95	1.19078	0.9	1.19078	0.994	0.376	NA	4	Hist1h1b
Hist1h1e	0.959	1.14684	0.918	1.14684	0.987	0.34	NA	4	Hist1h1e
Top2a.2	0.856	0.709063	0.712	0.709063	1	0.91	NA	4	Top2a
Slbp.1	0.879	0.648266	0.758	0.648266	1	0.926	NA	4	Slbp
Gmnn.1	0.86	0.623684	0.72	0.623684	0.997	0.795	NA	4	Gmnn
Hist1h2ae	0.891	0.619635	0.782	0.619635	0.911	0.203	NA	4	Hist1h2ae
H2afx	0.847	0.5818	0.694	0.5818	0.987	0.771	NA	4	H2afx
Hist1h1a	0.873	0.579882	0.746	0.579882	0.848	0.17	NA	4	Hist1h1a
A430005L14Rik	0.853	0.544545	0.706	0.544545	0.984	0.762	NA	4	A430005L14Rik
Dek.1	0.87	0.537938	0.74	0.537938	1	0.947	NA	4	Dek
Smc4.2	0.819	0.537461	0.638	0.537461	0.997	0.922	NA	4	Smc4
Tuba3a.2	0.811	0.533137	0.622	0.533137	0.987	0.702	NA	4	Tuba3a
Dnajc9.1	0.848	0.503257	0.696	0.503257	0.984	0.75	NA	4	Dnajc9
Fbxo5.1	0.831	0.494749	0.662	0.494749	0.934	0.385	NA	4	Fbxo5
Nxt1	0.844	0.479603	0.688	0.479603	0.987	0.914	NA	4	Nxt1
Dut.1	0.855	0.475084	0.71	0.475084	1	0.99	NA	4	Dut
Nasp.1	0.816	0.450614	0.632	0.450614	1	0.972	NA	4	Nasp
Tipin.1	0.792	0.417758	0.584	0.417758	0.987	0.866	NA	4	Tipin
Ezh2.1	0.785	0.408765	0.57	0.408765	0.984	0.813	NA	4	Ezh2
Tyms.1	0.782	0.402492	0.564	0.402492	0.972	0.728	NA	4	Tyms
Usp1.1	0.786	0.387755	0.572	0.387755	0.994	0.859	NA	4	Usp1
Esco2.1	0.774	0.383445	0.548	0.383445	0.991	0.874	NA	4	Esco2
Mcm6	0.766	0.37296	0.532	0.37296	0.987	0.862	NA	4	Mcm6
Prim1.1	0.772	0.368934	0.544	0.368934	0.943	0.682	NA	4	Prim1
Mcm5	0.756	0.363561	0.512	0.363561	0.959	0.783	NA	4	Mcm5
H3f3b	0.875	0.35669	0.75	0.35669	1	1	NA	4	H3f3b
Rfc3	0.758	0.35083	0.516	0.35083	0.943	0.732	NA	4	Rfc3
Mrpl18	0.763	0.342399	0.526	0.342399	0.991	0.918	NA	4	Mrpl18
Atad2	0.748	0.339794	0.496	0.339794	0.994	0.936	NA	4	Atad2
Cdk1.1	0.737	0.333107	0.474	0.333107	0.934	0.669	NA	4	Cdk1
U2af1.1	0.783	0.332795	0.566	0.332795	1	0.996	NA	4	U2af1
Pcna	0.75	0.327151	0.5	0.327151	0.877	0.562	NA	4	Pcna
Lig1.1	0.742	0.319329	0.484	0.319329	0.997	0.952	NA	4	Lig1
Smc2.1	0.735	0.318503	0.47	0.318503	0.997	0.97	NA	4	Smc2
Brca2	0.736	0.315832	0.472	0.315832	0.927	0.683	NA	4	Brca2
Mcm3	0.737	0.313449	0.474	0.313449	0.978	0.802	NA	4	Mcm3
Hmgb2.2	0.708	0.312407	0.416	0.312407	1	0.982	NA	4	Hmgb2
Birc5.2	0.732	0.311402	0.464	0.311402	0.991	0.863	NA	4	Birc5
Stmn1.1	0.754	0.309876	0.508	0.309876	1	0.999	NA	4	Stmn1
Siva1.1	0.766	0.305951	0.532	0.305951	1	0.992	NA	4	Siva1
Rpa2	0.742	0.301623	0.484	0.301623	0.997	0.974	NA	4	Rpa2
Ppil1	0.73	0.301253	0.46	0.301253	0.978	0.898	NA	4	Ppil1
Hist1h1d	0.737	0.29801	0.474	0.29801	0.541	0.078	NA	4	Hist1h1d
Dnmt1	0.716	0.295784	0.432	0.295784	0.965	0.85	NA	4	Dnmt1
Incenp.2	0.714	0.294233	0.428	0.294233	0.972	0.737	NA	4	Incenp
Rfc2	0.725	0.29052	0.45	0.29052	0.921	0.672	NA	4	Rfc2
Pold3	0.741	0.290188	0.482	0.290188	0.883	0.627	NA	4	Pold3
Clspn	0.72	0.28971	0.44	0.28971	0.93	0.705	NA	4	Clspn
Spc24.1	0.718	0.28914	0.436	0.28914	0.965	0.769	NA	4	Spc24
Rad51ap1	0.733	0.288693	0.466	0.288693	0.807	0.417	NA	4	Rad51ap1
Ywhah	0.721	0.288156	0.442	0.288156	0.959	0.756	NA	4	Ywhah
Prc1.1	0.708	0.285979	0.416	0.285979	0.94	0.72	NA	4	Prc1
Hells	0.745	0.283713	0.49	0.283713	1	0.991	NA	4	Hells
Fen1	0.725	0.283218	0.45	0.283218	0.905	0.629	NA	4	Fen1
Syce2.1	0.716	0.28191	0.432	0.28191	1	0.959	NA	4	Syce2
2700029M09Rik	0.721	0.281793	0.442	0.281793	0.959	0.818	NA	4	2700029M09Rik
Dctpp1.1	0.779	0.281533	0.558	0.281533	1	0.998	NA	4	Dctpp1
Smc1a	0.708	0.281208	0.416	0.281208	0.978	0.9	NA	4	Smc1a
Pmf1	0.72	0.281025	0.44	0.281025	0.991	0.902	NA	4	Pmf1
Dhfr	0.709	0.280354	0.418	0.280354	0.908	0.666	NA	4	Dhfr
Rrm1	0.727	0.280105	0.454	0.280105	0.924	0.659	NA	4	Rrm1
Rfc4	0.708	0.278492	0.416	0.278492	0.978	0.932	NA	4	Rfc4
Ssna1	0.725	0.278474	0.45	0.278474	0.978	0.874	NA	4	Ssna1
Tk1	0.747	0.275491	0.494	0.275491	0.696	0.238	NA	4	Tk1
Wdhd1	0.732	0.27263	0.464	0.27263	0.782	0.389	NA	4	Wdhd1
Nup62	0.71	0.270913	0.42	0.270913	0.962	0.812	NA	4	Nup62
Med9	0.713	0.265834	0.426	0.265834	0.924	0.713	NA	4	Med9
2810417H13Rik	0.73	0.265404	0.46	0.265404	0.652	0.221	NA	4	2810417H13Rik
Rbm44	0.724	0.264609	0.448	0.264609	0.712	0.318	NA	4	Rbm44
Ranbp1.1	0.758	0.26045	0.516	0.26045	1	0.999	NA	4	Ranbp1
Smc3	0.74	0.260415	0.48	0.260415	1	0.996	NA	4	Smc3
Atxn7l3b	0.295	-0.289197	0.41	-0.289197	0.835	0.942	NA	4	Atxn7l3b
Zfp771	0.276	-0.305167	0.448	-0.305167	0.585	0.794	NA	4	Zfp771
Ddit4	0.284	-0.328008	0.432	-0.328008	0.449	0.732	NA	4	Ddit4
Calr.1	0.27	-0.38515	0.46	-0.38515	0.987	0.997	NA	4	Calr
Hspa5.1	0.237	-0.466908	0.526	-0.466908	0.975	0.985	NA	4	Hspa5
Hist1h2ap.1	0.762	0.718276	0.524	0.718276	0.798	0.451	NA	5	Hist1h2ap
Hist1h1b.1	0.768	0.681747	0.536	0.681747	0.814	0.413	NA	5	Hist1h1b
Slbp.2	0.848	0.624305	0.696	0.624305	0.988	0.929	NA	5	Slbp
Ung	0.85	0.579748	0.7	0.579748	0.972	0.781	NA	5	Ung
Wbp5	0.78	0.55962	0.56	0.55962	0.98	0.827	NA	5	Wbp5
Fbxo5.2	0.81	0.537287	0.62	0.537287	0.879	0.407	NA	5	Fbxo5
Gmnn.2	0.806	0.534348	0.612	0.534348	0.98	0.802	NA	5	Gmnn
Tipin.2	0.82	0.48222	0.64	0.48222	0.984	0.869	NA	5	Tipin
Rrm2	0.816	0.480476	0.632	0.480476	0.814	0.297	NA	5	Rrm2
Mcm6.1	0.808	0.465368	0.616	0.465368	0.972	0.867	NA	5	Mcm6
Mcm3.1	0.814	0.45571	0.628	0.45571	0.976	0.808	NA	5	Mcm3
Mcm5.1	0.806	0.454009	0.612	0.454009	0.968	0.787	NA	5	Mcm5
Mcm4	0.809	0.432106	0.618	0.432106	0.911	0.576	NA	5	Mcm4
Ccne1	0.817	0.430046	0.634	0.430046	0.781	0.223	NA	5	Ccne1
Dhfr.1	0.784	0.420951	0.568	0.420951	0.943	0.669	NA	5	Dhfr
Ezh2.2	0.772	0.412071	0.544	0.412071	0.968	0.819	NA	5	Ezh2
Cdt1	0.793	0.39998	0.586	0.39998	0.862	0.471	NA	5	Cdt1
Clspn.1	0.755	0.395099	0.51	0.395099	0.899	0.715	NA	5	Clspn
Cdc25a	0.767	0.392112	0.534	0.392112	0.891	0.573	NA	5	Cdc25a
Dek.2	0.769	0.389671	0.538	0.389671	0.996	0.949	NA	5	Dek
Dut.2	0.79	0.385393	0.58	0.385393	1	0.991	NA	5	Dut
Mcm2	0.777	0.383956	0.554	0.383956	0.964	0.835	NA	5	Mcm2
Dtl	0.76	0.381907	0.52	0.381907	0.858	0.556	NA	5	Dtl
Hells.1	0.799	0.377276	0.598	0.377276	0.996	0.992	NA	5	Hells
Hist1h2ae.1	0.731	0.376455	0.462	0.376455	0.664	0.25	NA	5	Hist1h2ae
Nasp.2	0.744	0.357053	0.488	0.357053	0.996	0.973	NA	5	Nasp
Tyms.2	0.74	0.356588	0.48	0.356588	0.927	0.74	NA	5	Tyms
Cdc45	0.743	0.347231	0.486	0.347231	0.781	0.436	NA	5	Cdc45
Pgp	0.757	0.346121	0.514	0.346121	0.996	0.969	NA	5	Pgp
Chaf1a	0.759	0.342543	0.518	0.342543	0.858	0.528	NA	5	Chaf1a
Rfc3.1	0.742	0.339671	0.484	0.339671	0.939	0.739	NA	5	Rfc3
Casp8ap2	0.741	0.338191	0.482	0.338191	0.919	0.729	NA	5	Casp8ap2
Hist1h1e.1	0.714	0.337957	0.428	0.337957	0.761	0.383	NA	5	Hist1h1e
Exo1	0.744	0.337124	0.488	0.337124	0.802	0.485	NA	5	Exo1
2810417H13Rik.1	0.721	0.33545	0.442	0.33545	0.632	0.236	NA	5	2810417H13Rik
Siva1.2	0.772	0.320113	0.544	0.320113	1	0.992	NA	5	Siva1
Rpa2.1	0.748	0.318076	0.496	0.318076	0.988	0.976	NA	5	Rpa2
Cdca7	0.723	0.30711	0.446	0.30711	0.842	0.578	NA	5	Cdca7
Ppil1.1	0.734	0.303758	0.468	0.303758	0.976	0.9	NA	5	Ppil1
Rad51ap1.1	0.709	0.300001	0.418	0.300001	0.741	0.435	NA	5	Rad51ap1
1810037I17Rik	0.72	0.299719	0.44	0.299719	0.964	0.872	NA	5	1810037I17Rik
Dnajc9.2	0.704	0.299631	0.408	0.299631	0.943	0.761	NA	5	Dnajc9
Asf1b	0.732	0.298961	0.464	0.298961	0.887	0.623	NA	5	Asf1b
Brca1	0.733	0.293691	0.466	0.293691	0.733	0.365	NA	5	Brca1
Syce2.2	0.734	0.293374	0.468	0.293374	0.98	0.962	NA	5	Syce2
Fen1.1	0.701	0.291861	0.402	0.291861	0.858	0.642	NA	5	Fen1
Tk1.1	0.716	0.291857	0.432	0.291857	0.644	0.257	NA	5	Tk1
Pcna.1	0.73	0.291369	0.46	0.291369	0.874	0.572	NA	5	Pcna
Chaf1b	0.725	0.285142	0.45	0.285142	0.692	0.317	NA	5	Chaf1b
Topbp1	0.708	0.277244	0.416	0.277244	0.96	0.789	NA	5	Topbp1
Wdhd1.1	0.708	0.271866	0.416	0.271866	0.733	0.406	NA	5	Wdhd1
Mms22l	0.708	0.270928	0.416	0.270928	0.773	0.5	NA	5	Mms22l
Wdr76	0.715	0.270227	0.43	0.270227	0.717	0.377	NA	5	Wdr76
Rad51	0.702	0.268368	0.404	0.268368	0.907	0.716	NA	5	Rad51
Zmynd19	0.704	0.266097	0.408	0.266097	0.955	0.852	NA	5	Zmynd19
Pim1	0.703	0.262452	0.406	0.262452	0.964	0.887	NA	5	Pim1
Nxt1.1	0.704	0.260205	0.408	0.260205	0.98	0.917	NA	5	Nxt1
E2f8	0.738	0.256182	0.476	0.256182	0.547	0.079	NA	5	E2f8
Arl6ip6	0.702	0.252399	0.404	0.252399	0.846	0.612	NA	5	Arl6ip6
Dtymk	0.709	0.25103	0.418	0.25103	0.996	0.962	NA	5	Dtymk
Hspa8	0.179	-0.334762	0.642	-0.334762	1	1	NA	5	Hspa8
Cks2.3	0.286	-0.40703	0.428	-0.40703	0.992	0.995	NA	5	Cks2
Ube2s.3	0.278	-0.414716	0.444	-0.414716	1	0.999	NA	5	Ube2s
Sycp1	0.269	-0.498482	0.462	-0.498482	0.7	0.871	NA	5	Sycp1
Arl6ip1.3	0.27	-0.564409	0.46	-0.564409	0.964	0.981	NA	5	Arl6ip1
Cdc20.3	0.233	-0.767073	0.534	-0.767073	0.571	0.804	NA	5	Cdc20
Rhox9	0.951	1.04371	0.902	1.04371	0.989	0.353	NA	6	Rhox9
Rhox6	0.908	0.884445	0.816	0.884445	0.902	0.258	NA	6	Rhox6
Rhox5	0.883	0.70985	0.766	0.70985	0.989	0.923	NA	6	Rhox5
Ckb	0.847	0.627378	0.694	0.627378	0.978	0.785	NA	6	Ckb
Grn	0.822	0.506767	0.644	0.506767	0.957	0.804	NA	6	Grn
Fabp5	0.786	0.501563	0.572	0.501563	0.875	0.491	NA	6	Fabp5
Lefty2	0.776	0.493282	0.552	0.493282	0.935	0.667	NA	6	Lefty2
Dppa5a	0.878	0.49267	0.756	0.49267	1	0.998	NA	6	Dppa5a
Hmgn5	0.781	0.492525	0.562	0.492525	0.87	0.556	NA	6	Hmgn5
L1td1	0.808	0.482669	0.616	0.482669	0.94	0.566	NA	6	L1td1
Pdgfa	0.794	0.461845	0.588	0.461845	0.951	0.643	NA	6	Pdgfa
Txn1.1	0.79	0.457538	0.58	0.457538	1	0.928	NA	6	Txn1
Arpc1b	0.787	0.432513	0.574	0.432513	0.897	0.603	NA	6	Arpc1b
Tdh	0.76	0.43195	0.52	0.43195	0.946	0.766	NA	6	Tdh
Ung.1	0.761	0.421766	0.522	0.421766	0.957	0.787	NA	6	Ung
Nsmce4a.1	0.768	0.417079	0.536	0.417079	0.962	0.882	NA	6	Nsmce4a
Lgals1	0.733	0.409712	0.466	0.409712	0.995	0.951	NA	6	Lgals1
Ifitm3	0.749	0.373949	0.498	0.373949	0.995	0.979	NA	6	Ifitm3
Gmnn.3	0.717	0.357053	0.434	0.357053	0.962	0.808	NA	6	Gmnn
Rest	0.771	0.353994	0.542	0.353994	1	0.979	NA	6	Rest
Grhpr	0.75	0.341488	0.5	0.341488	0.967	0.84	NA	6	Grhpr
Map1lc3b	0.79	0.339889	0.58	0.339889	1	0.99	NA	6	Map1lc3b
Dynll2	0.733	0.321525	0.466	0.321525	0.989	0.906	NA	6	Dynll2
Trp53	0.733	0.314233	0.466	0.314233	0.978	0.903	NA	6	Trp53
Pmm1	0.768	0.31151	0.536	0.31151	1	0.995	NA	6	Pmm1
Klf2	0.723	0.311045	0.446	0.311045	0.815	0.482	NA	6	Klf2
Cenpa.2	0.71	0.304615	0.42	0.304615	1	0.909	NA	6	Cenpa
Ybx1.1	0.77	0.303526	0.54	0.303526	1	0.999	NA	6	Ybx1
Prdx2	0.742	0.293067	0.484	0.293067	0.995	0.988	NA	6	Prdx2
Kcnk1	0.717	0.292705	0.434	0.292705	0.511	0.105	NA	6	Kcnk1
Sub1	0.798	0.289831	0.596	0.289831	1	1	NA	6	Sub1
Nans	0.707	0.287749	0.414	0.287749	0.897	0.763	NA	6	Nans
Pttg1.2	0.701	0.286406	0.402	0.286406	0.995	0.925	NA	6	Pttg1
Polr2g	0.707	0.286207	0.414	0.286207	0.962	0.973	NA	6	Polr2g
Lrpap1	0.709	0.274406	0.418	0.274406	0.788	0.473	NA	6	Lrpap1
Pop5	0.72	0.274106	0.44	0.274106	0.995	0.975	NA	6	Pop5
Plcd1	0.711	0.270513	0.422	0.270513	0.511	0.108	NA	6	Plcd1
Gstm1	0.751	0.259365	0.502	0.259365	0.897	0.55	NA	6	Gstm1
Sntb2	0.716	0.254737	0.432	0.254737	0.745	0.428	NA	6	Sntb2
Ube2l3	0.726	0.250711	0.452	0.250711	1	0.995	NA	6	Ube2l3
Tfap2c	0.718	0.25048	0.436	0.25048	0.576	0.16	NA	6	Tfap2c
Zmym3	0.297	-0.268727	0.406	-0.268727	0.332	0.653	NA	6	Zmym3
Tgif1	0.287	-0.28202	0.426	-0.28202	0.418	0.733	NA	6	Tgif1
Bnc2	0.289	-0.288092	0.422	-0.288092	0.288	0.65	NA	6	Bnc2
Mrpl23	0.236	-0.29137	0.528	-0.29137	1	1	NA	6	Mrpl23
Egr4	0.279	-0.299856	0.442	-0.299856	0.076	0.511	NA	6	Egr4
Hesx1	0.274	-0.313335	0.452	-0.313335	0.364	0.723	NA	6	Hesx1
Krt17	0.288	-0.332365	0.424	-0.332365	0.092	0.498	NA	6	Krt17
Gmpr	0.274	-0.340181	0.452	-0.340181	0.152	0.569	NA	6	Gmpr
Sfrp2	0.264	-0.340809	0.472	-0.340809	0.353	0.709	NA	6	Sfrp2
Hdgfrp3	0.255	-0.341936	0.49	-0.341936	0.348	0.727	NA	6	Hdgfrp3
Serpinh1	0.273	-0.35348	0.454	-0.35348	0.582	0.855	NA	6	Serpinh1
Cdkn1c	0.279	-0.365759	0.442	-0.365759	0.375	0.729	NA	6	Cdkn1c
4930447C04Rik	0.282	-0.367673	0.436	-0.367673	0.717	0.892	NA	6	4930447C04Rik
Serf1	0.248	-0.377736	0.504	-0.377736	0.848	0.968	NA	6	Serf1
Stk31	0.259	-0.386718	0.482	-0.386718	0.886	0.967	NA	6	Stk31
C1ql1	0.233	-0.391293	0.534	-0.391293	0.19	0.664	NA	6	C1ql1
Malat1.2	0.273	-0.444544	0.454	-0.444544	1	0.999	NA	6	Malat1
Ptgr1	0.222	-0.447563	0.556	-0.447563	0.168	0.663	NA	6	Ptgr1
Uchl1	0.179	-0.637919	0.642	-0.637919	0.674	0.942	NA	6	Uchl1
Sycp1.1	0.175	-0.715594	0.65	-0.715594	0.489	0.882	NA	6	Sycp1
Gtsf1	0.778	0.550534	0.556	0.550534	0.765	0.397	NA	7	Gtsf1
Malat1.3	0.832	0.530545	0.664	0.530545	1	0.999	NA	7	Malat1
Stk31.1	0.836	0.50439	0.672	0.50439	1	0.959	NA	7	Stk31
Ifi27	0.801	0.494877	0.602	0.494877	0.975	0.798	NA	7	Ifi27
4930447C04Rik.1	0.794	0.467385	0.588	0.467385	0.969	0.873	NA	7	4930447C04Rik
Rpl22l1	0.836	0.451183	0.672	0.451183	1	1	NA	7	Rpl22l1
Ptgr1.1	0.767	0.440249	0.534	0.440249	0.914	0.609	NA	7	Ptgr1
Tex15	0.742	0.439684	0.484	0.439684	0.883	0.635	NA	7	Tex15
Nanos3	0.772	0.424896	0.544	0.424896	0.87	0.634	NA	7	Nanos3
Mael	0.739	0.412965	0.478	0.412965	0.969	0.861	NA	7	Mael
Tdrd5	0.779	0.405567	0.558	0.405567	0.981	0.833	NA	7	Tdrd5
Taf7	0.736	0.402913	0.472	0.402913	0.988	0.918	NA	7	Taf7
Nanos2	0.747	0.398514	0.494	0.398514	0.722	0.319	NA	7	Nanos2
Ogt	0.745	0.382771	0.49	0.382771	0.944	0.787	NA	7	Ogt
Egr4.1	0.753	0.370718	0.506	0.370718	0.809	0.458	NA	7	Egr4
Fkbp6	0.759	0.367172	0.518	0.367172	0.994	0.957	NA	7	Fkbp6
Gmpr.1	0.737	0.36198	0.474	0.36198	0.809	0.521	NA	7	Gmpr
Trip12	0.737	0.339287	0.474	0.339287	0.988	0.917	NA	7	Trip12
Dppa4	0.751	0.338808	0.502	0.338808	1	0.987	NA	7	Dppa4
Taf7l	0.728	0.338082	0.456	0.338082	0.58	0.157	NA	7	Taf7l
Spa17	0.72	0.337183	0.44	0.337183	0.784	0.553	NA	7	Spa17
Bnc2.1	0.736	0.336785	0.472	0.336785	0.864	0.608	NA	7	Bnc2
Auts2	0.731	0.335016	0.462	0.335016	0.901	0.689	NA	7	Auts2
Golgb1	0.716	0.33376	0.432	0.33376	0.969	0.889	NA	7	Golgb1
Dnd1	0.73	0.332975	0.46	0.332975	0.994	0.957	NA	7	Dnd1
Sox4	0.726	0.331834	0.452	0.331834	0.981	0.9	NA	7	Sox4
Sycp3	0.723	0.331045	0.446	0.331045	0.846	0.656	NA	7	Sycp3
Sugt1	0.746	0.32716	0.492	0.32716	1	0.967	NA	7	Sugt1
Anxa7	0.734	0.32671	0.468	0.32671	0.765	0.444	NA	7	Anxa7
Abcb6	0.744	0.326674	0.488	0.326674	0.84	0.518	NA	7	Abcb6
Rsph9	0.744	0.32625	0.488	0.32625	0.747	0.355	NA	7	Rsph9
Gtsf1l	0.721	0.325234	0.442	0.325234	0.679	0.33	NA	7	Gtsf1l
D10Wsu102e	0.72	0.323944	0.44	0.323944	0.963	0.879	NA	7	D10Wsu102e
Bbx	0.724	0.320269	0.448	0.320269	0.994	0.959	NA	7	Bbx
Acly	0.725	0.316254	0.45	0.316254	0.802	0.538	NA	7	Acly
Rhox1	0.732	0.315945	0.464	0.315945	0.907	0.719	NA	7	Rhox1
Serf1.1	0.742	0.311476	0.484	0.311476	0.988	0.957	NA	7	Serf1
Ddx25	0.707	0.308028	0.414	0.308028	0.759	0.545	NA	7	Ddx25
Lzts2	0.732	0.307985	0.464	0.307985	0.784	0.462	NA	7	Lzts2
Zmym3.1	0.727	0.302968	0.454	0.302968	0.84	0.616	NA	7	Zmym3
Ndufv3	0.732	0.298434	0.464	0.298434	0.975	0.973	NA	7	Ndufv3
Ctdsp2	0.705	0.297127	0.41	0.297127	0.864	0.759	NA	7	Ctdsp2
Eva1b	0.701	0.295433	0.402	0.295433	0.79	0.539	NA	7	Eva1b
Rps27	0.789	0.294517	0.578	0.294517	1	1	NA	7	Rps27
Kdm5b	0.721	0.28873	0.442	0.28873	0.988	0.962	NA	7	Kdm5b
BC005561	0.704	0.288193	0.408	0.288193	0.963	0.873	NA	7	BC005561
Mea1	0.733	0.282986	0.466	0.282986	0.994	0.979	NA	7	Mea1
Topaz1	0.714	0.281042	0.428	0.281042	0.654	0.332	NA	7	Topaz1
Mrpl23.1	0.766	0.279433	0.532	0.279433	1	1	NA	7	Mrpl23
Atp6v1b2	0.701	0.274119	0.402	0.274119	0.895	0.78	NA	7	Atp6v1b2
Npdc1	0.703	0.273704	0.406	0.273704	0.543	0.171	NA	7	Npdc1
Eef2	0.828	0.272969	0.656	0.272969	1	1	NA	7	Eef2
Gabarap	0.704	0.268496	0.408	0.268496	0.988	0.981	NA	7	Gabarap
Ccdc53	0.703	0.262144	0.406	0.262144	0.901	0.829	NA	7	Ccdc53
Snhg11	0.713	0.260322	0.426	0.260322	0.611	0.223	NA	7	Snhg11
Xlr5c	0.713	0.257573	0.426	0.257573	0.593	0.195	NA	7	Xlr5c
Cox7a2l	0.738	0.257334	0.476	0.257334	1	0.999	NA	7	Cox7a2l
Serbp1	0.193	-0.260304	0.614	-0.260304	1	1	NA	7	Serbp1
Ppp1cc	0.3	-0.264012	0.4	-0.264012	0.951	0.981	NA	7	Ppp1cc
Eprs	0.287	-0.265396	0.426	-0.265396	0.981	0.992	NA	7	Eprs
Srpk1	0.291	-0.265483	0.418	-0.265483	0.981	0.988	NA	7	Srpk1
H3f3b.1	0.234	-0.266536	0.532	-0.266536	1	1	NA	7	H3f3b
Ppia	0.168	-0.268845	0.664	-0.268845	1	1	NA	7	Ppia
Lyar	0.283	-0.269096	0.434	-0.269096	0.981	0.996	NA	7	Lyar
Psmd11	0.299	-0.270697	0.402	-0.270697	0.901	0.969	NA	7	Psmd11
Exo1.1	0.29	-0.273738	0.42	-0.273738	0.142	0.54	NA	7	Exo1
Psma7	0.257	-0.280015	0.486	-0.280015	0.994	1	NA	7	Psma7
Pcbp1	0.276	-0.280153	0.448	-0.280153	0.957	0.981	NA	7	Pcbp1
Pcna.2	0.296	-0.281484	0.408	-0.281484	0.265	0.623	NA	7	Pcna
Dbi	0.294	-0.281579	0.412	-0.281579	0.907	0.964	NA	7	Dbi
Smap1	0.292	-0.281956	0.416	-0.281956	0.926	0.975	NA	7	Smap1
Msh6	0.292	-0.282888	0.416	-0.282888	0.537	0.818	NA	7	Msh6
Snrpd3	0.265	-0.287854	0.47	-0.287854	0.988	0.991	NA	7	Snrpd3
Mrpl49	0.295	-0.290859	0.41	-0.290859	0.747	0.886	NA	7	Mrpl49
Carhsp1	0.293	-0.29167	0.414	-0.29167	0.574	0.829	NA	7	Carhsp1
Calm3	0.272	-0.292978	0.456	-0.292978	0.963	0.989	NA	7	Calm3
Nt5dc2	0.292	-0.293789	0.416	-0.293789	0.543	0.806	NA	7	Nt5dc2
Cyc1	0.26	-0.293892	0.48	-0.293892	0.975	0.994	NA	7	Cyc1
Snrpa1	0.292	-0.295178	0.416	-0.295178	0.877	0.969	NA	7	Snrpa1
Alad	0.297	-0.295972	0.406	-0.295972	0.691	0.876	NA	7	Alad
Arglu1	0.289	-0.297435	0.422	-0.297435	0.87	0.952	NA	7	Arglu1
Bax	0.246	-0.298003	0.508	-0.298003	0.994	0.998	NA	7	Bax
Actl6a	0.29	-0.300155	0.42	-0.300155	0.87	0.955	NA	7	Actl6a
Vars	0.279	-0.301606	0.442	-0.301606	0.87	0.955	NA	7	Vars
Acsl3	0.293	-0.305452	0.414	-0.305452	0.556	0.809	NA	7	Acsl3
Cox7a2	0.233	-0.30616	0.534	-0.30616	1	0.998	NA	7	Cox7a2
Zfp706.1	0.285	-0.306594	0.43	-0.306594	0.864	0.946	NA	7	Zfp706
Dnmt1.1	0.287	-0.30692	0.426	-0.30692	0.728	0.873	NA	7	Dnmt1
Gnas	0.292	-0.306991	0.416	-0.306991	0.247	0.617	NA	7	Gnas
Ncaph2	0.279	-0.308564	0.442	-0.308564	0.63	0.874	NA	7	Ncaph2
Psmc4	0.284	-0.309432	0.432	-0.309432	0.895	0.965	NA	7	Psmc4
Sec61b	0.258	-0.31156	0.484	-0.31156	0.951	0.985	NA	7	Sec61b
Mapk13	0.298	-0.311766	0.404	-0.311766	0.728	0.898	NA	7	Mapk13
Nolc1	0.285	-0.312355	0.43	-0.312355	0.846	0.959	NA	7	Nolc1
Hspa14	0.283	-0.312377	0.434	-0.312377	0.611	0.864	NA	7	Hspa14
Pdlim1	0.28	-0.313187	0.44	-0.313187	0.395	0.741	NA	7	Pdlim1
Hmgb1	0.224	-0.31344	0.552	-0.31344	1	1	NA	7	Hmgb1
Hdac1	0.283	-0.316505	0.434	-0.316505	0.574	0.856	NA	7	Hdac1
Ndufa4	0.212	-0.316981	0.576	-0.316981	1	0.999	NA	7	Ndufa4
Carnmt1	0.275	-0.318118	0.45	-0.318118	0.531	0.828	NA	7	Carnmt1
Dtymk.1	0.271	-0.320967	0.458	-0.320967	0.895	0.97	NA	7	Dtymk
Uchl3	0.27	-0.321607	0.46	-0.321607	0.926	0.969	NA	7	Uchl3
Nudc	0.212	-0.324225	0.576	-0.324225	0.994	1	NA	7	Nudc
Bcl7c	0.276	-0.326987	0.448	-0.326987	0.593	0.866	NA	7	Bcl7c
Ssrp1.1	0.26	-0.328483	0.48	-0.328483	0.957	0.987	NA	7	Ssrp1
Ppa1	0.253	-0.330502	0.494	-0.330502	0.963	0.988	NA	7	Ppa1
Naa50	0.265	-0.335197	0.47	-0.335197	0.815	0.946	NA	7	Naa50
Ran	0.14	-0.335676	0.72	-0.335676	1	1	NA	7	Ran
Lmo1	0.282	-0.337869	0.436	-0.337869	0.364	0.702	NA	7	Lmo1
Dhfr.2	0.277	-0.339146	0.446	-0.339146	0.401	0.715	NA	7	Dhfr
Pdia6	0.282	-0.341361	0.436	-0.341361	0.79	0.935	NA	7	Pdia6
Prim1.2	0.272	-0.343453	0.456	-0.343453	0.395	0.735	NA	7	Prim1
Nucks1.2	0.296	-0.345151	0.408	-0.345151	0.698	0.865	NA	7	Nucks1
Hnrnph3	0.266	-0.345365	0.468	-0.345365	0.605	0.883	NA	7	Hnrnph3
Siva1.3	0.251	-0.345393	0.498	-0.345393	0.981	0.994	NA	7	Siva1
Mcm7	0.257	-0.347076	0.486	-0.347076	0.704	0.91	NA	7	Mcm7
Dnajc9.3	0.298	-0.347213	0.404	-0.347213	0.574	0.792	NA	7	Dnajc9
Gpx1	0.234	-0.347635	0.532	-0.347635	0.994	0.997	NA	7	Gpx1
Hmgn1	0.171	-0.348739	0.658	-0.348739	1	1	NA	7	Hmgn1
Cenpm	0.266	-0.349774	0.468	-0.349774	0.623	0.852	NA	7	Cenpm
Dctpp1.2	0.218	-0.349983	0.564	-0.349983	1	0.998	NA	7	Dctpp1
Hint1	0.165	-0.350175	0.67	-0.350175	1	1	NA	7	Hint1
Gpx4	0.207	-0.351012	0.586	-0.351012	0.994	1	NA	7	Gpx4
Dynll2.1	0.266	-0.351022	0.468	-0.351022	0.784	0.921	NA	7	Dynll2
Fxyd6	0.267	-0.351338	0.466	-0.351338	0.444	0.794	NA	7	Fxyd6
Marcksl1	0.267	-0.351746	0.466	-0.351746	0.938	0.989	NA	7	Marcksl1
Hmgn2.1	0.259	-0.353514	0.482	-0.353514	0.951	0.985	NA	7	Hmgn2
Srsf7.1	0.259	-0.356509	0.482	-0.356509	0.951	0.981	NA	7	Srsf7
Atp5j	0.215	-0.357232	0.57	-0.357232	0.988	0.996	NA	7	Atp5j
Hnrnpa2b1	0.213	-0.359872	0.574	-0.359872	1	1	NA	7	Hnrnpa2b1
Mrpl18.1	0.25	-0.362368	0.5	-0.362368	0.815	0.934	NA	7	Mrpl18
Psma3	0.207	-0.363623	0.586	-0.363623	1	0.999	NA	7	Psma3
Anp32e.1	0.259	-0.367072	0.482	-0.367072	0.846	0.958	NA	7	Anp32e
Cfl1.2	0.245	-0.372243	0.51	-0.372243	0.988	0.995	NA	7	Cfl1
Cbx1	0.236	-0.373549	0.528	-0.373549	0.951	0.988	NA	7	Cbx1
Hnrnpd.1	0.253	-0.375022	0.494	-0.375022	0.809	0.927	NA	7	Hnrnpd
Fbxo5.3	0.3	-0.380206	0.4	-0.380206	0.099	0.476	NA	7	Fbxo5
Rbmxl1	0.243	-0.382668	0.514	-0.382668	0.815	0.936	NA	7	Rbmxl1
Mcm3.2	0.264	-0.387612	0.472	-0.387612	0.531	0.844	NA	7	Mcm3
Mcm5.2	0.262	-0.394148	0.476	-0.394148	0.556	0.821	NA	7	Mcm5
Nop58.1	0.236	-0.396317	0.528	-0.396317	0.938	0.982	NA	7	Nop58
Rheb	0.222	-0.396624	0.556	-0.396624	0.914	0.972	NA	7	Rheb
Id3	0.283	-0.398103	0.434	-0.398103	0.272	0.663	NA	7	Id3
Ly6e	0.262	-0.398844	0.476	-0.398844	0.574	0.846	NA	7	Ly6e
Tpx2.2	0.289	-0.404743	0.422	-0.404743	0.426	0.693	NA	7	Tpx2
Pmf1.1	0.226	-0.408539	0.548	-0.408539	0.753	0.923	NA	7	Pmf1
Spc24.2	0.234	-0.408577	0.532	-0.408577	0.469	0.814	NA	7	Spc24
Actg1	0.188	-0.412967	0.624	-0.412967	1	1	NA	7	Actg1
Spc25.2	0.25	-0.413316	0.5	-0.413316	0.66	0.875	NA	7	Spc25
Set	0.163	-0.413519	0.674	-0.413519	0.994	1	NA	7	Set
Mlf2	0.236	-0.413951	0.528	-0.413951	0.512	0.863	NA	7	Mlf2
Odc1	0.213	-0.415602	0.574	-0.415602	0.969	0.991	NA	7	Odc1
Manf	0.247	-0.417114	0.506	-0.417114	0.809	0.937	NA	7	Manf
Pycr2	0.236	-0.418218	0.528	-0.418218	0.568	0.864	NA	7	Pycr2
H2afz.1	0.187	-0.418669	0.626	-0.418669	1	1	NA	7	H2afz
Rps27l	0.151	-0.418754	0.698	-0.418754	1	1	NA	7	Rps27l
Tma7	0.228	-0.425699	0.544	-0.425699	0.66	0.895	NA	7	Tma7
Ifitm3.1	0.245	-0.429212	0.51	-0.429212	0.932	0.983	NA	7	Ifitm3
Usp1.2	0.242	-0.429663	0.516	-0.429663	0.728	0.885	NA	7	Usp1
Syce2.3	0.228	-0.430221	0.544	-0.430221	0.926	0.967	NA	7	Syce2
Rdx	0.231	-0.430892	0.538	-0.430892	0.698	0.912	NA	7	Rdx
Trp53.1	0.234	-0.432059	0.532	-0.432059	0.716	0.922	NA	7	Trp53
L1td1.1	0.238	-0.434782	0.524	-0.434782	0.117	0.625	NA	7	L1td1
Ezh2.3	0.255	-0.436792	0.49	-0.436792	0.642	0.846	NA	7	Ezh2
Snrpd1.1	0.178	-0.438546	0.644	-0.438546	1	0.997	NA	7	Snrpd1
Atp5h	0.2	-0.439868	0.6	-0.439868	0.932	0.991	NA	7	Atp5h
Tyms.3	0.235	-0.440451	0.53	-0.440451	0.426	0.78	NA	7	Tyms
Cox5a	0.121	-0.446739	0.758	-0.446739	1	1	NA	7	Cox5a
Srsf3.1	0.174	-0.447919	0.652	-0.447919	0.988	0.997	NA	7	Srsf3
Pa2g4.1	0.21	-0.450593	0.58	-0.450593	0.963	0.99	NA	7	Pa2g4
Calm2	0.158	-0.451412	0.684	-0.451412	0.994	0.999	NA	7	Calm2
Ptma	0.085	-0.454627	0.83	-0.454627	1	1	NA	7	Ptma
Dppa5a.1	0.209	-0.457825	0.582	-0.457825	1	0.998	NA	7	Dppa5a
Ung.2	0.247	-0.463196	0.506	-0.463196	0.488	0.82	NA	7	Ung
H2afx.1	0.284	-0.463682	0.432	-0.463682	0.568	0.813	NA	7	H2afx
Dnajc8.1	0.183	-0.465795	0.634	-0.465795	0.969	0.99	NA	7	Dnajc8
Hnrnpdl	0.192	-0.466166	0.616	-0.466166	0.951	0.995	NA	7	Hnrnpdl
Tipin.3	0.238	-0.466684	0.524	-0.466684	0.698	0.893	NA	7	Tipin
Lgals1.1	0.264	-0.467137	0.472	-0.467137	0.846	0.962	NA	7	Lgals1
Anp32a	0.208	-0.467539	0.584	-0.467539	0.605	0.898	NA	7	Anp32a
Mcm2.1	0.206	-0.467561	0.588	-0.467561	0.475	0.872	NA	7	Mcm2
Hmgb3	0.204	-0.468513	0.592	-0.468513	0.84	0.957	NA	7	Hmgb3
Ybx1.2	0.172	-0.474611	0.656	-0.474611	1	0.999	NA	7	Ybx1
Atp5f1	0.161	-0.476915	0.678	-0.476915	0.994	1	NA	7	Atp5f1
Nusap1.2	0.227	-0.477456	0.546	-0.477456	0.136	0.63	NA	7	Nusap1
Tubb5.1	0.142	-0.478088	0.716	-0.478088	1	1	NA	7	Tubb5
Mcm6.2	0.208	-0.487881	0.584	-0.487881	0.586	0.896	NA	7	Mcm6
Lig1.2	0.204	-0.488127	0.592	-0.488127	0.833	0.966	NA	7	Lig1
U2af1.2	0.183	-0.493725	0.634	-0.493725	0.988	0.998	NA	7	U2af1
Incenp.3	0.243	-0.49438	0.514	-0.49438	0.488	0.784	NA	7	Incenp
Ccna2.2	0.205	-0.497594	0.59	-0.497594	0.488	0.817	NA	7	Ccna2
Smc1b.1	0.216	-0.498058	0.568	-0.498058	0.889	0.97	NA	7	Smc1b
Hells.2	0.173	-0.499532	0.654	-0.499532	0.969	0.994	NA	7	Hells
Ddx39	0.19	-0.501353	0.62	-0.501353	0.796	0.944	NA	7	Ddx39
Ckb.1	0.244	-0.508643	0.512	-0.508643	0.469	0.821	NA	7	Ckb
Ccnb2.1	0.194	-0.509993	0.612	-0.509993	0.87	0.964	NA	7	Ccnb2
Srsf2	0.159	-0.511629	0.682	-0.511629	0.969	0.998	NA	7	Srsf2
Hnrnpa3	0.173	-0.511799	0.654	-0.511799	0.864	0.972	NA	7	Hnrnpa3
Wbp5.1	0.21	-0.53378	0.58	-0.53378	0.506	0.864	NA	7	Wbp5
Pttg1.3	0.195	-0.555284	0.61	-0.555284	0.815	0.938	NA	7	Pttg1
Stmn1.2	0.145	-0.566865	0.71	-0.566865	1	0.999	NA	7	Stmn1
Lefty2.1	0.209	-0.571658	0.582	-0.571658	0.228	0.716	NA	7	Lefty2
Nsmce4a.2	0.18	-0.581891	0.64	-0.581891	0.617	0.906	NA	7	Nsmce4a
Smc2.2	0.174	-0.592657	0.652	-0.592657	0.864	0.981	NA	7	Smc2
Calr.2	0.176	-0.593403	0.648	-0.593403	0.981	0.997	NA	7	Calr
Slbp.3	0.212	-0.621754	0.576	-0.621754	0.821	0.943	NA	7	Slbp
Anp32b.1	0.073	-0.623291	0.854	-0.623291	1	1	NA	7	Anp32b
Ranbp1.2	0.093	-0.623529	0.814	-0.623529	0.994	1	NA	7	Ranbp1
Epcam	0.162	-0.628364	0.676	-0.628364	0.833	0.98	NA	7	Epcam
Hn1.2	0.2	-0.644255	0.6	-0.644255	0.747	0.932	NA	7	Hn1
Mki67.2	0.155	-0.655091	0.69	-0.655091	0.074	0.727	NA	7	Mki67
Calm1.1	0.113	-0.692898	0.774	-0.692898	1	0.998	NA	7	Calm1
Cdc20.4	0.256	-0.721582	0.488	-0.721582	0.562	0.797	NA	7	Cdc20
Lefty1.1	0.213	-0.723935	0.574	-0.723935	0.198	0.723	NA	7	Lefty1
Tubb4b.2	0.21	-0.727314	0.58	-0.727314	0.969	0.981	NA	7	Tubb4b
Dut.3	0.112	-0.727511	0.776	-0.727511	0.938	0.995	NA	7	Dut
Ube2s.4	0.142	-0.730105	0.716	-0.730105	1	0.999	NA	7	Ube2s
Cenpa.3	0.151	-0.73539	0.698	-0.73539	0.691	0.931	NA	7	Cenpa
Nasp.3	0.114	-0.794223	0.772	-0.794223	0.852	0.984	NA	7	Nasp
Tuba3a.3	0.159	-0.800341	0.682	-0.800341	0.21	0.772	NA	7	Tuba3a
Arl6ip1.4	0.163	-0.847247	0.674	-0.847247	0.932	0.982	NA	7	Arl6ip1
Ccnb1.3	0.166	-0.893517	0.668	-0.893517	0.556	0.892	NA	7	Ccnb1
Dek.3	0.098	-0.904116	0.804	-0.904116	0.722	0.969	NA	7	Dek
Txn1.2	0.102	-0.904653	0.796	-0.904653	0.623	0.954	NA	7	Txn1
Gmnn.4	0.134	-0.910108	0.732	-0.910108	0.321	0.853	NA	7	Gmnn
Ube2c.3	0.14	-0.936841	0.72	-0.936841	0.877	0.988	NA	7	Ube2c
Cks2.4	0.095	-0.958792	0.81	-0.958792	0.975	0.996	NA	7	Cks2
Tuba1b.1	0.069	-1.01778	0.862	-1.01778	0.907	0.993	NA	7	Tuba1b
Top2a.3	0.139	-1.09089	0.722	-1.09089	0.735	0.934	NA	7	Top2a
Hmgb2.3	0.025	-1.86276	0.95	-1.86276	0.827	0.995	NA	7	Hmgb2
Cbx3	0.966	1.11251	0.932	1.11251	1	0.896	NA	8	Cbx3
Pdcd4	0.918	0.86254	0.836	0.86254	0.983	0.857	NA	8	Pdcd4
Actb	0.922	0.729682	0.844	0.729682	1	0.999	NA	8	Actb
Upf1	0.785	0.587883	0.57	0.587883	0.783	0.418	NA	8	Upf1
4933434E20Rik	0.799	0.505858	0.598	0.505858	0.983	0.873	NA	8	4933434E20Rik
Hsf2	0.758	0.505129	0.516	0.505129	0.783	0.479	NA	8	Hsf2
Slc24a5	0.707	0.481441	0.414	0.481441	0.6	0.319	NA	8	Slc24a5
Pfas	0.771	0.474667	0.542	0.474667	0.8	0.499	NA	8	Pfas
Myef2	0.733	0.456759	0.466	0.456759	0.733	0.464	NA	8	Myef2
Marf1	0.752	0.454903	0.504	0.454903	0.7	0.319	NA	8	Marf1
Rrn3	0.72	0.359729	0.44	0.359729	0.717	0.393	NA	8	Rrn3
Slc39a1	0.741	0.351475	0.482	0.351475	0.533	0.078	NA	8	Slc39a1
Notch2	0.725	0.344155	0.45	0.344155	0.533	0.101	NA	8	Notch2
Lrrc8a	0.708	0.326715	0.416	0.326715	0.583	0.229	NA	8	Lrrc8a
Sdc4	0.724	0.315771	0.448	0.315771	0.967	0.991	NA	8	Sdc4
Ythdf2	0.703	0.312456	0.406	0.312456	0.95	0.898	NA	8	Ythdf2
Gnb1	0.706	0.295938	0.412	0.295938	0.95	0.977	NA	8	Gnb1
Ssr1	0.712	0.27708	0.424	0.27708	0.917	0.846	NA	8	Ssr1
Stra8	0.812	0.969552	0.624	0.969552	0.636	0.027	NA	9	Stra8
Smc1b.2	0.73	0.452693	0.46	0.452693	1	0.964	NA	9	Smc1b
Vamp3	0.704	0.402644	0.408	0.402644	0.727	0.631	NA	9	Vamp3
Sycp3.1	0.716	0.395219	0.432	0.395219	0.773	0.667	NA	9	Sycp3
Arhgap32	0.702	0.371912	0.404	0.371912	0.682	0.466	NA	9	Arhgap32
Ddx4	0.756	0.368402	0.512	0.368402	1	0.932	NA	9	Ddx4
Syce1	0.727	0.354874	0.454	0.354874	0.773	0.621	NA	9	Syce1
Camta1	0.747	0.354715	0.494	0.354715	0.864	0.679	NA	9	Camta1
Tusc2	0.722	0.329948	0.444	0.329948	0.773	0.59	NA	9	Tusc2
Nudt4	0.71	0.32438	0.42	0.32438	0.909	0.887	NA	9	Nudt4
4932438A13Rik	0.708	0.320878	0.416	0.320878	0.727	0.502	NA	9	4932438A13Rik
Polr2b	0.725	0.317743	0.45	0.317743	0.864	0.811	NA	9	Polr2b
Pcbd2	0.712	0.311456	0.424	0.311456	0.818	0.682	NA	9	Pcbd2
Pigp	0.712	0.310866	0.424	0.310866	0.909	0.929	NA	9	Pigp
Angel2	0.718	0.30742	0.436	0.30742	0.773	0.677	NA	9	Angel2
Nol11	0.716	0.295552	0.432	0.295552	0.773	0.63	NA	9	Nol11
Zfp593	0.29	-0.25278	0.42	-0.25278	0.227	0.683	NA	9	Zfp593
Slc25a3	0.298	-0.25376	0.404	-0.25376	0.955	1	NA	9	Slc25a3
Impa2	0.289	-0.256968	0.422	-0.256968	0.182	0.622	NA	9	Impa2
Nup214	0.294	-0.257611	0.412	-0.257611	0.227	0.633	NA	9	Nup214
Aurkb.1	0.292	-0.258049	0.416	-0.258049	0	0.415	NA	9	Aurkb
Btf3	0.252	-0.258518	0.496	-0.258518	1	0.999	NA	9	Btf3
Ywhaq	0.278	-0.259061	0.444	-0.259061	1	0.996	NA	9	Ywhaq
Tubb5.2	0.277	-0.259719	0.446	-0.259719	1	1	NA	9	Tubb5
Hes1	0.291	-0.259769	0.418	-0.259769	0.091	0.53	NA	9	Hes1
Rbm42	0.299	-0.262535	0.402	-0.262535	0.5	0.873	NA	9	Rbm42
Clk1	0.29	-0.262826	0.42	-0.262826	0.136	0.565	NA	9	Clk1
Csnk1d	0.294	-0.265532	0.412	-0.265532	0.318	0.717	NA	9	Csnk1d
Get4	0.294	-0.268074	0.412	-0.268074	0.5	0.859	NA	9	Get4
Lias	0.277	-0.270555	0.446	-0.270555	0.182	0.633	NA	9	Lias
Sf3b2	0.26	-0.270959	0.48	-0.270959	0.955	0.999	NA	9	Sf3b2
Cct4	0.284	-0.271227	0.432	-0.271227	0.955	1	NA	9	Cct4
Foxr1	0.286	-0.273532	0.428	-0.273532	0.318	0.751	NA	9	Foxr1
Gspt1	0.297	-0.27594	0.406	-0.27594	0.909	0.99	NA	9	Gspt1
Rangrf	0.292	-0.275978	0.416	-0.275978	0.591	0.914	NA	9	Rangrf
Tpgs1	0.263	-0.280539	0.474	-0.280539	0.182	0.688	NA	9	Tpgs1
Ncl	0.237	-0.281283	0.526	-0.281283	1	1	NA	9	Ncl
Sin3b	0.29	-0.281515	0.42	-0.281515	0.955	0.998	NA	9	Sin3b
Vcpkmt	0.25	-0.283454	0.5	-0.283454	0.045	0.551	NA	9	Vcpkmt
Pdk1	0.292	-0.284817	0.416	-0.284817	0.318	0.751	NA	9	Pdk1
Lima1	0.294	-0.285052	0.412	-0.285052	0.409	0.818	NA	9	Lima1
Psmb7	0.292	-0.287094	0.416	-0.287094	0.909	0.993	NA	9	Psmb7
Stip1	0.271	-0.287787	0.458	-0.287787	1	0.993	NA	9	Stip1
Napa	0.286	-0.287799	0.428	-0.287799	0.364	0.821	NA	9	Napa
Slc25a39	0.29	-0.289557	0.42	-0.289557	0.682	0.932	NA	9	Slc25a39
Slc25a4	0.255	-0.290083	0.49	-0.290083	1	1	NA	9	Slc25a4
Nudc.1	0.258	-0.290806	0.484	-0.290806	1	1	NA	9	Nudc
Isyna1	0.289	-0.290981	0.422	-0.290981	0.818	0.993	NA	9	Isyna1
H3f3b.2	0.225	-0.292527	0.55	-0.292527	1	1	NA	9	H3f3b
Ppp1ca	0.274	-0.293306	0.452	-0.293306	0.909	0.988	NA	9	Ppp1ca
Las1l	0.253	-0.293944	0.494	-0.293944	0.364	0.845	NA	9	Las1l
Snhg12	0.299	-0.29431	0.402	-0.29431	0.182	0.601	NA	9	Snhg12
Mif	0.2	-0.294549	0.6	-0.294549	1	1	NA	9	Mif
0610010K14Rik	0.282	-0.295819	0.436	-0.295819	0.455	0.825	NA	9	0610010K14Rik
Zswim1	0.28	-0.300987	0.44	-0.300987	0.273	0.679	NA	9	Zswim1
Cops6	0.278	-0.301235	0.444	-0.301235	0.909	0.992	NA	9	Cops6
Acot1	0.277	-0.301455	0.446	-0.301455	0.091	0.517	NA	9	Acot1
Cebpz	0.286	-0.306346	0.428	-0.306346	0.636	0.943	NA	9	Cebpz
Tra2a	0.284	-0.306598	0.432	-0.306598	0.773	0.972	NA	9	Tra2a
Impdh2	0.239	-0.307806	0.522	-0.307806	0.955	0.998	NA	9	Impdh2
Cfap20	0.283	-0.308363	0.434	-0.308363	0.5	0.881	NA	9	Cfap20
Use1	0.265	-0.315633	0.47	-0.315633	0.455	0.888	NA	9	Use1
Pnpla6	0.239	-0.320802	0.522	-0.320802	0.091	0.637	NA	9	Pnpla6
Magoh	0.281	-0.323547	0.438	-0.323547	0.773	0.962	NA	9	Magoh
Luc7l	0.273	-0.325938	0.454	-0.325938	0.409	0.835	NA	9	Luc7l
Cox8a	0.252	-0.326011	0.496	-0.326011	1	0.999	NA	9	Cox8a
Hexa	0.251	-0.328668	0.498	-0.328668	0.182	0.649	NA	9	Hexa
Nans.1	0.28	-0.330293	0.44	-0.330293	0.409	0.776	NA	9	Nans
Rplp0	0.118	-0.332992	0.764	-0.332992	1	1	NA	9	Rplp0
Gnai2	0.287	-0.334999	0.426	-0.334999	0.636	0.935	NA	9	Gnai2
Sf3b4	0.286	-0.335226	0.428	-0.335226	0.636	0.954	NA	9	Sf3b4
Snx5	0.273	-0.335748	0.454	-0.335748	0.682	0.966	NA	9	Snx5
Set.1	0.228	-0.337603	0.544	-0.337603	1	0.999	NA	9	Set
Cyb5a	0.26	-0.33859	0.48	-0.33859	0.409	0.803	NA	9	Cyb5a
Ppm1g	0.277	-0.339409	0.446	-0.339409	0.5	0.858	NA	9	Ppm1g
Rpa1	0.247	-0.343428	0.506	-0.343428	0.227	0.747	NA	9	Rpa1
Psmc6	0.27	-0.346209	0.46	-0.346209	0.727	0.948	NA	9	Psmc6
Gm8730	0.153	-0.34827	0.694	-0.34827	1	1	NA	9	Gm8730
Dohh	0.268	-0.352017	0.464	-0.352017	0.636	0.96	NA	9	Dohh
Prc1.2	0.293	-0.352031	0.414	-0.352031	0.318	0.75	NA	9	Prc1
Gadd45gip1	0.258	-0.354468	0.484	-0.354468	0.818	0.977	NA	9	Gadd45gip1
Psmb3	0.268	-0.359134	0.464	-0.359134	0.864	0.996	NA	9	Psmb3
Hspa8.1	0.193	-0.359542	0.614	-0.359542	1	1	NA	9	Hspa8
Tomm40	0.254	-0.361097	0.492	-0.361097	0.727	0.965	NA	9	Tomm40
Bub3.2	0.29	-0.363503	0.42	-0.363503	0.773	0.905	NA	9	Bub3
Dnaja1	0.239	-0.36944	0.522	-0.36944	0.955	1	NA	9	Dnaja1
Spc24.3	0.272	-0.372417	0.456	-0.372417	0.5	0.795	NA	9	Spc24
Dhfr.3	0.259	-0.374505	0.482	-0.374505	0.273	0.699	NA	9	Dhfr
Pa2g4.2	0.281	-0.37498	0.438	-0.37498	0.864	0.989	NA	9	Pa2g4
Gapdh	0.205	-0.376373	0.59	-0.376373	1	1	NA	9	Gapdh
Ahsa1	0.254	-0.377543	0.492	-0.377543	0.909	0.995	NA	9	Ahsa1
Pgam1	0.238	-0.379124	0.524	-0.379124	0.864	0.983	NA	9	Pgam1
Ruvbl2	0.235	-0.381927	0.53	-0.381927	0.409	0.84	NA	9	Ruvbl2
Mapk13.1	0.257	-0.396099	0.486	-0.396099	0.545	0.89	NA	9	Mapk13
Prmt1	0.196	-0.401274	0.608	-0.401274	1	0.997	NA	9	Prmt1
Adh5	0.245	-0.406774	0.51	-0.406774	0.727	0.952	NA	9	Adh5
Txn1.3	0.287	-0.415821	0.426	-0.415821	0.818	0.934	NA	9	Txn1
Stoml2	0.225	-0.42539	0.55	-0.42539	0.636	0.941	NA	9	Stoml2
Cdk4	0.18	-0.427364	0.64	-0.427364	1	0.996	NA	9	Cdk4
Pkm	0.218	-0.429554	0.564	-0.429554	0.955	0.999	NA	9	Pkm
Map1lc3b.1	0.233	-0.431118	0.534	-0.431118	0.773	0.993	NA	9	Map1lc3b
Ckb.2	0.285	-0.442723	0.43	-0.442723	0.5	0.801	NA	9	Ckb
Utf1	0.144	-0.444647	0.712	-0.444647	1	0.998	NA	9	Utf1
Aldoa	0.236	-0.456305	0.528	-0.456305	0.818	0.982	NA	9	Aldoa
Ybx1.3	0.181	-0.472343	0.638	-0.472343	1	0.999	NA	9	Ybx1
A430005L14Rik.1	0.206	-0.501142	0.588	-0.501142	0.227	0.794	NA	9	A430005L14Rik
Slc25a5	0.19	-0.507145	0.62	-0.507145	0.727	0.982	NA	9	Slc25a5
Apex1	0.217	-0.526632	0.566	-0.526632	0.591	0.973	NA	9	Apex1
Ldhb	0.153	-0.712928	0.694	-0.712928	0.773	0.997	NA	9	Ldhb
